# Multi-layered dosage compensation of the avian Z chromosome

**DOI:** 10.1101/2024.08.20.608780

**Authors:** Natali Papanicolaou, Antonio Lentini, Sebastian Wettersten, Michael Hagemann-Jensen, Annika Krüger, Jilin Zhang, Christos Coucoravas, Ioannis Petrosian, Xian Xin, Ilhan Ceyhan, Joanna Rorbach, Dominic Wright, Björn Reinius

## Abstract

Sex-chromosome dosage represents a challenge for heterogametic species to maintain correct proportion of gene products across chromosomes in each sex. While therian mammals (XX/XY system) achieve near-perfect balance of X-chromosome mRNAs through X-upregulation and X-inactivation, birds (ZW/ZZ system) have been found to lack efficient compensation at RNA level, challenging the necessity of resolving major gene-dosage discrepancies in avian cells. Through allele-resolved multiome analyses, we comprehensively examined dosage compensation in female (ZW), male (ZZ), and rare intersex (ZZW) chicken. Remarkably, this revealed that females exhibit upregulation of their single Z through increased transcriptional burst frequency similar to mammalian X-upregulation, and that Z-protein levels are further balanced via enhanced translation efficiency in females. Global analyses of transcriptional kinetics elements in birds demonstrate remarkable conservation of the genomic encoding of burst kinetics between mammals and birds. Our study uncovers new mechanisms for achieving sex-chromosome dosage compensation and highlights the importance of gene-dosage balance across diverse species.
