## Supplementary material for "Multi-layered dosage compensation of the avian Z chromosome": table S5

### Sheet: Sheet1
Tissue	Sex	Sample ID	GAPDH (repl. 1)	GAPDH (repl. 2)	GAPDH (repl. 3)	GAPDH -RT control	miR-2954 (repl. 1)	miR-2954 (repl. 2)	miR-2954 (repl. 3)	miR-2954 -RT control	GAPDH (mean)	miR-2954 (mean)
CEF	Female	B1	16.9438	17.145	16.921	ND	20.5358	20.4714	20.9805	35.8337	17.0033	20.6626
CEF	Female	B2	17.6397	17.9314	17.9444	ND	20.6391	21.2248	21.2675	ND	17.8385	21.0438
CEF	Female	B3	16.6757	16.7613	16.8233	ND	20.9739	20.9732	21.4619	ND	16.7534	21.1363
CEF	Female	C1	16.3459	16.5002	16.5711	ND	20.6009	20.5895	20.9008	39.4423	16.4724	20.6971
CEF	Female	C2	17.3059	17.4919	17.6985	ND	21.3679	21.4248	21.6583	ND	17.4988	21.4836
CEF	Female	C3	17.0541	16.9454	17.0629	ND	21.1377	21.3773	21.5874	39.8931	17.0208	21.3675
CEF	Male	D1	18.5194	18.5451	18.7374	ND	18.4224	18.9752	19.1703	ND	18.6006	18.856
CEF	Male	D2	19.2552	19.262	19.3984	ND	18.3037	18.5803	18.8678	ND	19.3052	18.5839
CEF	Male	D3	18.0002	18.0306	18.1759	ND	18.2393	18.2645	18.2818	ND	18.0689	18.2619
CEF	Intersex	E1	17.143	16.8553	17.198	ND	19.5618	19.8631	20.3974	ND	17.0655	19.9407
CEF	Intersex	E2	17.0471	17.317	17.3902	ND	19.4278	19.4474	19.802	ND	17.2514	19.5591
CEF	Intersex	E3	17.1587	17.1579	17.1843	ND	19.9744	19.9408	20.6283	ND	17.167	20.1811
CEF	Male	F1	17.6877	17.831	18.088	ND	17.6851	17.7601	18.1944	ND	17.8689	17.8798
CEF	Male	F2	18.3865	18.6742	18.9074	ND	18.7394	19.011	19.5259	ND	18.656	19.0921
CEF	Male	F3	16.9458	17.1655	17.6099	ND	17.973	17.9945	18.1463	ND	17.2404	18.0379
Brain	Male	22262	17.7717	17.6785	17.7196	ND	13.7201	13.8213	13.9619	ND	17.7232	13.8344
Brain	Male	22277	17.4202	17.3619	17.4486	ND	13.997	14.1431	14.2057	ND	17.4102	14.1153
Brain	Female	22280	16.9688	17.0347	17.0719	ND	17.3401	17.5864	17.6922	ND	17.0251	17.5396
Brain	Male	22281	15.6135	16.0029	16.0563	ND	13.9067	13.9047	13.877	ND	15.8909	13.8961
Brain	Female	22394	17.1844	17.4081	18.0942	ND	16.9292	17.2445	17.348	ND	17.5622	17.1739
Brain	Female	22688	16.9083	17.1434	17.5495	ND	17.9288	17.9501	17.9902	ND	17.2004	17.9563
Brain	Female	22950	16.9632	16.8477	17.0697	ND	15.2802	16.4035	15.753	ND	16.9602	15.8122
Brain	Male	22958	17.4585	17.4205	17.0971	ND	13.7855	13.9442	14.1764	ND	17.3253	13.9687
Brain	Male	22961	17.19	17.1191	17.145	ND	15.6228	15.6219	15.7046	ND	17.1513	15.6498
Brain	Female	22968	18.9946	19.0015	19.0742	ND	16.8332	17.2661	17.3398	ND	19.0234	17.1464
Brain	Male	22969	17.3605	17.395	17.1198	ND	14.9705	15.1898	15.3565	ND	17.2918	15.1723
Brain	Female	22972	17.9951	18.0322	18.0367	ND	17.8935	17.9891	17.9788	ND	18.0214	17.9538
Brain	Female	22992	17.4657	15.5584	16.1269	ND	17.1676	17.2679	17.31	ND	16.3837	17.2485
Brain	Female	22995	17.9176	17.9167	18.074	ND	16.9397	17.0134	17.0997	ND	17.9694	17.0176
Brain	Male	22997	17.9805	17.9452	18.1628	ND	14.7343	14.8374	15.0506	38.0236	18.0295	14.8741
Brain	Female	29810	17.4612	17.5004	17.5352	ND	16.4844	16.7685	16.8228	39.2259	17.4989	16.6919
Brain	Male	29877	17.786	17.8326	17.8589	ND	14.6781	14.6993	14.7681	ND	17.8258	14.7152
Brain	Male	29878	17.6076	17.5023	17.5401	ND	15.1922	15.5658	15.2215	ND	17.55	15.3265
Brain	Male	29883	16.9764	16.9307	17.0542	ND	14.9388	15.1318	15.3521	ND	16.9871	15.1409
Brain	Female	29895	15.3716	15.3362	15.2647	ND	18.0962	18.116	18.1341	ND	15.3241	18.1154
Skin	Male	22262	17.7383	17.7442	17.8684	ND	15.1271	15.3425	15.5649	ND	17.7836	15.3448
Skin	Male	22277	18.0375	18.3402	18.4102	ND	15.5014	15.5672	15.6824	ND	18.2626	15.5837
Skin	Female	22280	18.2449	18.0887	18.3208	ND	18.7307	18.7991	19.0545	ND	18.2181	18.8615
Skin	Male	22281	17.6828	17.8523	18.1515	ND	15.2186	15.4025	15.5384	ND	17.8956	15.3865
Skin	Female	22394	18.6858	19.1458	18.8969	ND	17.6637	17.9121	17.9769	ND	18.9095	17.8509
Skin	Female	22688	17.7892	17.6976	18.1787	ND	18.3065	18.5512	18.7517	ND	17.8885	18.5365
Skin	Female	22943	18.0169	18.1388	18.5508	ND	17.8509	17.9761	18.6876	ND	18.2355	18.1715
Skin	Female	22944	17.91	18.2949	18.4516	ND	18.4173	18.6231	18.9087	ND	18.2189	18.6497
Skin	Female	22946	17.2605	18.088	18.4038	ND	18.1099	18.1584	18.3197	ND	17.9174	18.196
Skin	Female	22947	17.7043	17.8357	18.0756	ND	18.4222	18.4131	18.7062	ND	17.8719	18.5139
Skin	Female	22950	17.2912	17.8023	17.9693	ND	18.3841	19.6942	18.7632	ND	17.6876	18.9472
Skin	Male	22958	17.169	17.3458	17.6998	ND	14.7314	14.9973	15.1397	ND	17.4049	14.9561
Skin	Male	22961	16.8403	17.0641	17.3606	ND	15.288	15.3692	16.2662	ND	17.0883	15.6411
Skin	Female	22968	18.3076	18.2968	18.7146	ND	17.9208	18.0647	18.4459	ND	18.4396	18.1438
Skin	Male	22969	17.5473	17.41	17.8797	ND	14.9592	14.9328	15.6878	ND	17.6124	15.1933
Skin	Female	22972	18.407	18.4058	18.7929	ND	17.6903	18.1288	18.5394	ND	18.5352	18.1195
Skin	Male	22991	18.191	18.5985	18.6208	ND	14.6023	14.6464	14.9177	ND	18.4701	14.7221
Skin	Female	22992	15.9799	16.1344	16.3623	ND	17.8222	17.9302	18.3425	ND	16.1589	18.0316
Skin	Female	22993	18.361	18.2915	19.081	ND	17.8804	18.0884	18.2461	ND	18.5778	18.0716
Skin	Female	22995	19.6604	19.8266	20.0549	ND	17.6423	17.7456	17.895	ND	19.8473	17.761
Skin	Male	22997	17.4843	17.6708	18.0887	ND	14.2825	14.424	14.8732	ND	17.748	14.5266
Skin	Female	29810	18.3951	18.4279	18.9424	ND	17.7894	17.8893	18.3209	ND	18.5885	17.9999
Skin	Male	29877	18.3562	18.695	19.1369	ND	15.1827	16.9385	15.6456	ND	18.7294	15.9223
Skin	Male	29878	17.6468	17.6583	18.2263	ND	15.3416	15.706	15.9083	ND	17.8438	15.652
Skin	Male	29883	17.7795	17.9936	18.9315	ND	15.054	15.0246	15.4686	ND	18.2348	15.1824
Skin	Female	29895	16.0607	16.6812	16.8766	ND	17.9114	18.076	18.3708	ND	16.5395	18.1194
Kidney	Male	22262	16.5545	16.8755	17.1235	ND	13.7081	13.9794	14.3012	ND	16.8512	13.9962
Kidney	Male	22277	16.2521	16.5452	17.0994	ND	14.2873	14.3133	14.3771	38.9781	16.6322	14.3259
Kidney	Female	22280	16.5306	16.4349	16.8687	ND	17.4814	17.6035	17.8307	ND	16.6114	17.6385
Kidney	Male	22281	17.33	17.4772	17.5613	ND	13.3111	13.3539	13.703	ND	17.4561	13.456
Kidney	Female	22394	17.394	17.0238	17.7297	Undetermined	15.8428	16.1847	16.4798	Undetermined	17.3825	16.1691
Kidney	Female	22688	17.1352	17.074	17.1977	Undetermined	16.603	16.5966	16.5857	Undetermined	17.1356	16.5951
Kidney	Female	22943	16.4345	16.8527	17.1496	Undetermined	15.8244	16.4265	16.6437	Undetermined	16.8123	16.2982
Kidney	Female	22946	17.6198	17.1531	17.6421	Undetermined	14.9294	15.302	15.7103	Undetermined	17.4717	15.3139
Kidney	Female	22947	16.0122	16.046	16.1064	Undetermined	14.9593	15.4016	15.854	39.7319	16.0549	15.405
Kidney	Female	22950	17.4834	17.395	17.7028	Undetermined	16.6166	18.1011	17.4682	Undetermined	17.5271	17.3953
Kidney	Male	22958	18.8651	18.847	18.8438	Undetermined	14.335	14.3371	14.338	38.014	18.852	14.3367
Kidney	Male	22961	19.1897	19.1205	19.0792	ND	13.1016	13.1078	12.9869	39.7937	19.1298	13.0655
Kidney	Female	22968	14.8892	14.8637	14.8951	ND	15.8211	15.8411	15.872	ND	14.8827	15.8447
Kidney	Male	22969	18.5354	18.5221	18.5581	ND	13.3678	13.5732	13.7018	ND	18.5385	13.5476
Kidney	Female	22972	17.7092	17.7634	17.7995	ND	17.4679	17.5935	17.5614	39.02	17.7574	17.541
Kidney	Male	22991	18.5072	18.441	18.6759	ND	12.952	13.0927	13.0772	38.0417	18.5413	13.0406
Kidney	Female	22992	18.2058	18.2903	18.299	ND	16.3477	16.3604	16.3657	ND	18.265	16.3579
Kidney	Female	22993	19.441	19.3978	19.4212	ND	17.4086	17.3618	17.5463	ND	19.42	17.4389
Kidney	Female	22995	17.5841	17.6043	17.5562	ND	16.5346	16.8329	16.6673	ND	17.5815	16.6783
Kidney	Male	22997	18.6323	18.5775	18.6914	ND	13.5706	13.9341	13.277	ND	18.6337	13.5939
Kidney	Female	29810	17.7307	17.7018	17.7292	ND	17.8665	17.8272	17.8811	37.9566	17.7206	17.8583
Kidney	Male	29877	18.8463	18.7997	18.7777	ND	13.2874	14.4054	13.3033	ND	18.8079	13.6654
Kidney	Male	29878	16.9236	17.07	17.1084	ND	15.3878	15.3714	15.4895	ND	17.034	15.4162
Kidney	Male	29883	17.7527	17.6665	17.7114	ND	16.0093	15.9854	16.0309	39.6188	17.7102	16.0085
Kidney	Female	29895	18.5941	18.5626	18.553	ND	17.7963	17.885	17.8689	38.3005	18.5699	17.8501
Liver	Male	22262	15.2178	15.545	16.7421	ND	15.2188	15.5986	15.4033	ND	15.835	15.4069
Liver	Male	22277	15.3323	15.6702	15.6172	ND	16.0032	16.1443	16.5238	ND	15.5399	16.2238
Liver	Female	22280	14.5064	15.0015	15.5196	ND	19.9016	19.992	20.3864	ND	15.0092	20.0933
Liver	Male	22281	13.969	14.3421	14.2516	ND	16.3656	16.6065	16.6061	ND	14.1876	16.5261
Liver	Female	22394	14.6343	14.879	15.2877	ND	19.6672	19.7307	19.888	ND	14.9336	19.762
Liver	Female	22688	14.9283	14.8278	15.271	ND	22.8983	21.8457	22.1544	ND	15.0091	22.2994
Liver	Female	22943	17.1237	17.9247	19.1306	ND	19.7555	20.0028	20.4538	ND	18.0597	20.0707
Liver	Female	22944	14.0196	14.3039	15.4752	ND	19.5338	19.7336	20.1708	ND	14.5996	19.8127
Liver	Female	22946	14.2406	14.6474	15.4742	ND	19.3387	19.3591	19.4993	ND	14.7874	19.399
Liver	Female	22947	13.9348	13.8444	15.3476	ND	18.599	18.8005	18.9921	ND	14.3756	18.7972
Liver	Female	22950	14.715	14.3917	14.8325	ND	20.0751	21.5534	20.4028	ND	14.6464	20.6771
Liver	Male	22958	15.9893	16.1106	16.428	ND	15.4702	15.4935	15.9178	ND	16.1759	15.6272
Liver	Male	22961	17.6205	17.5618	17.6253	ND	16.0748	16.0747	16.0853	ND	17.6025	16.0783
Liver	Female	22968	15.4876	15.565	15.5752	ND	20.3571	20.4047	20.4768	37.8239	15.5426	20.4129
Liver	Male	22969	16.1092	16.1174	16.1345	ND	17.4329	17.3799	17.4718	39.2312	16.1204	17.4282
Liver	Female	22972	15.3724	15.4403	15.4267	ND	20.1421	20.2458	20.2458	ND	15.4131	20.2113
Liver	Male	22991	15.7809	15.7657	15.9887	ND	16.6863	16.7096	16.7192	ND	15.8451	16.705
Liver	Female	22992	15.7619	15.8723	15.7672	ND	19.3256	19.2931	19.312	39.3692	15.8005	19.3102
Liver	Female	22993	15.7767	15.8446	15.7246	ND	19.7791	19.8974	19.9779	ND	15.782	19.8848
Liver	Female	22995	15.0354	15.1436	15.0897	ND	18.6975	18.6549	18.7292	36.7446	15.0896	18.6939
Liver	Male	22997	17.0474	17.0162	17.0853	ND	15.6353	15.6853	15.7751	38.9639	17.0496	15.6986
Liver	Female	29810	15.9854	16.0064	15.9891	ND	20.4427	20.4167	20.3621	38.0735	15.9936	20.4072
Liver	Male	29877	16.166	16.1992	16.1456	ND	16.8753	20.9516	16.9171	ND	16.1703	18.248
Liver	Male	29878	16.0563	16.0996	16.1291	ND	16.909	16.9113	16.8994	ND	16.095	16.9066
Liver	Male	29883	15.5827	15.4964	15.5881	ND	16.1236	16.145	16.1196	ND	15.5558	16.1294
Liver	Female	29895	15.7927	15.6951	15.7034	ND	19.0023	19.102	18.9941	38.528	15.7304	19.0328
Testis	Male	22262	16.7234	16.728	17.0303	ND	14.0952	14.2182	14.6138	ND	16.8272	14.309
Testis	Male	22277	17.3103	17.3688	17.63	ND	14.3285	14.5568	14.7562	ND	17.4364	14.5472
Ovary	Female	22280	17.8503	17.7775	17.9752	ND	16.3854	16.5124	16.7876	ND	17.8677	16.5618
Testis	Male	22281	16.731	16.955	17.1918	ND	14.2991	14.576	15.2069	ND	16.9593	14.694
Ovary	Female	22394	17.3324	17.6187	17.8682	ND	16.3863	16.5763	16.8706	ND	17.6064	16.6111
Ovary	Female	22688	16.9806	17.3114	17.8781	ND	15.9984	16.2607	16.5913	ND	17.39	16.2835
Ovary	Female	22943	17.1929	17.1522	17.5816	ND	16.1838	16.2784	16.359	ND	17.3089	16.2737
Ovary	Female	22944	16.9905	16.7866	17.6217	ND	16.2171	16.3876	16.9863	ND	17.133	16.5303
Ovary	Female	22946	17.9893	18.178	17.9959	ND	16.1443	16.1343	16.5466	ND	18.0544	16.2751
Ovary	Female	22947	17.1759	17.4584	17.3562	ND	15.9733	16.0086	16.6297	ND	17.3302	16.2038
Ovary	Female	22950	17.2909	17.0578	17.3712	ND	16.5269	16.4193	16.9222	ND	17.2399	16.6228
Testis	Male	22958	17.6609	18.1711	18.3489	ND	13.7159	13.8488	14.3191	ND	18.0603	13.9612
Testis	Male	22961	17.7786	17.7977	18.0861	ND	13.646	13.9784	14.2947	ND	17.8875	13.9731
Ovary	Female	22968	17.3749	17.2177	17.7905	ND	15.6285	16.9592	15.9096	ND	17.461	16.1658
Testis	Male	22969	16.7375	17.0957	16.821	ND	14.3192	14.3729	14.5894	39.2746	16.8847	14.4272
Testis	Male	22991	16.831	16.7276	17.3363	ND	14.6423	14.9761	14.9531	39.5818	16.965	14.8572
Ovary	Female	22992	15.9785	16.2571	17.274	ND	17.3012	17.8397	17.9499	ND	16.5032	17.6969
Ovary	Female	22993	16.3932	16.8891	17.6851	ND	17.5394	17.7287	18.0953	39.4691	16.9891	17.7878
Ovary	Female	22995	15.7102	15.8317	16.7701	ND	17.3095	17.2837	17.8296	ND	16.104	17.4743
Testis	Male	22997	17.2739	17.3979	17.4294	ND	14.4358	14.3916	14.8998	ND	17.3671	14.5757
Testis	Male	29877	19.1067	19.6078	20.2051	ND	17.7601	18.0862	18.0571	ND	19.6399	17.9678
Testis	Male	29883	17.1853	17.4511	17.9781	ND	14.6493	14.8945	14.8925	39.9895	17.5382	14.8121
Testis	Male	29878	16.8078	16.9592	17.6713	ND	14.443	14.4895	14.9008	ND	17.1461	14.6111
Ovary	Female	29895	15.3718	15.5656	16.4814	ND	17.2723	17.412	17.7961	ND	15.8063	17.4935
